# Applicability of AlphaFold2 in the modeling of dimeric, trimeric, and tetrameric coiled-coil domains

**DOI:** 10.1101/2024.03.07.583852

**Authors:** Rafal Madaj, Mikel Martinez-Goikoetxea, Kamil Kaminski, Jan Ludwiczak, Stanislaw Dunin-Horkawicz

## Abstract

Coiled coils are a common protein structural motif involved in cellular functions ranging from mediating protein-protein interactions to facilitating processes such as signal transduction or regulation of gene expression. They are formed by two or more alpha helices that wind around a central axis to form a buried hydrophobic core. Various forms of coiled-coil bundles have been reported, each characterized by the number, orientation, and degree of winding of the constituent helices. This variability is underpinned by short sequence repeats that form coiled coils and whose properties determine both their overall topology and the local geometry of the hydrophobic core. The strikingly repetitive sequence has enabled the development of accurate sequence-based coiled-coil prediction methods; however, the modeling of coiled-coil domains remains a challenging task. In this work, we evaluated the accuracy of AlphaFold2 in modeling coiled-coil domains, both in modeling local geometry and in predicting global topological properties. Furthermore, we show that the prediction of the oligomeric state of coiled-coil bundles can be achieved by using the internal representations of AlphaFold2, with a performance better than any previous state-of-the-art method (code available at https://github.com/labstructbioinf/dc2_oligo).
