## Supplementary Table 1 for "Applicability of AlphaFold2 in the modeling of dimeric, trimeric, and tetrameric coiled-coil domains"

### Sheet: Sheet1
pdb_id	Number of helices	Range	Antiparallel	Benchmark set	Deposition date	Pident
1bb1	3	A:6-31, B:6-31, C:6-31	FALSE	Automatic	1998-04-28	0
1c94	2	A:7-31, B:8-32	FALSE	Automatic	1999-07-30	0
1ce0	3	A:2-30, B:2-30, C:2-30	FALSE	Automatic, Oligomerization	1999-03-12	74.5
1ci6	2	A:303-338, B:247-282	FALSE	Automatic	1999-04-07	100
1coi	3	A:2-26, B:2-26, C:2-26	FALSE	Automatic, Oligomerization	1996-08-10	0
1cos	3	A:2-26, B:2-26, C:26-2	TRUE	Automatic, Oligomerization	1993-01-22	0
1d7m	2	A:244-342, B:244-342	FALSE	Automatic, Oligomerization	1999-10-19	100
1ec5	4	A:6-18, A:42-30, B:18-6, B:30-42	TRUE	Automatic	2000-01-25	94.9
1eq7	3	A:6-51, B:6-51, C:6-51	FALSE	Automatic, Oligomerization	2000-04-03	100
1ez3	3	A:37-58, A:99-78, A:116-137	TRUE	Automatic	2000-05-09	100
1f4m	4	A:8-24, A:50-34, B:8-24, B:50-34	TRUE	Automatic	2000-06-08	100
1f4n	4	A:8-24, A:50-34, B:8-24, B:50-34	TRUE	Automatic	2000-06-08	100
1gcl	4	A:9-26, B:9-26, C:9-26, D:9-26	FALSE	Parallel, Automatic, Oligomerization	1993-10-20	100
1gcm	3	A:2-26, B:2-26, C:2-26	FALSE	Automatic, Oligomerization	1995-04-25	100
1gk4	2	A:333-400, B:333-400	FALSE	Automatic, Oligomerization	2001-08-08	100
1gk6	2	A:358-404, B:358-404	FALSE	Automatic, Oligomerization	2001-08-08	100
1gl2	4	A:17-60, B:179-222, C:150-193, D:159-202	FALSE	Automatic	2001-08-22	100
1gto	4	A:8-25, A:52-35, B:25-8, B:35-52	TRUE	Automatic	1996-04-23	100
1hqj	3	A:4-15, B:4-15, C:4-15	FALSE	Automatic, Oligomerization	2000-12-18	0
1ic2	2	A:4-73, B:5-74	FALSE	Automatic, Oligomerization	2001-03-29	100
1ij0	3	A:2-30, B:2-30, C:2-30	FALSE	Automatic, Oligomerization	2001-04-24	93.5
1ij1	3	A:2-30, B:2-30, C:2-30	FALSE	Automatic, Oligomerization	2001-04-24	93.5
1ij2	3	A:2-26, B:2-26, C:2-26	FALSE	Automatic, Oligomerization	2001-04-24	96.8
1ij3	3	A:2-26, B:2-26, C:2-26	FALSE	Automatic, Oligomerization	2001-04-24	96.8
1jcc	3	A:12-47, B:13-48, C:12-47	FALSE	Automatic, Oligomerization	2001-06-08	100
1jcd	3	A:6-47, B:7-48, C:6-47	FALSE	Automatic, Oligomerization	2001-06-08	100
1jmb	4	A:6-18, A:42-30, B:18-6, B:30-42	TRUE	Automatic	2001-07-18	97.4
1jth	4	A:29-70, B:203-244, C:29-70, D:203-244	FALSE	Automatic	2001-08-21	100
1kd8	2	A:5-33, B:5-33	FALSE	Automatic	2001-11-12	0
1kd9	2	A:2-33, B:2-33	FALSE	Automatic	2001-11-12	0
1kdd	2	A:2-33, B:2-33	FALSE	Automatic	2001-11-12	0
1kfm	3	A:6-48, B:6-48, C:6-48	FALSE	Automatic, Oligomerization	2001-11-21	100
1kfn	3	A:2-48, B:2-48, C:2-48	FALSE	Automatic, Oligomerization	2001-11-21	100
1kql	2	A:232-270, B:232-270	FALSE	Automatic, Oligomerization	2002-01-07	100
1kyc	3	A:3-14, B:3-14, C:3-14	FALSE	Automatic, Oligomerization	2002-02-04	0
1lbi	4	A:342-352, B:352-342, C:352-342, D:342-352	TRUE	Antiparallel	1996-02-17	99.7
1mof	3	A:47-75, B:47-75, C:47-75	FALSE	Automatic, Oligomerization	1996-04-02	100
1n7s	4	A:31-81, B:201-251, C:27-77, D:148-198	FALSE	Automatic	2002-11-16	100
1nkn	2	A:849-916, B:849-916	FALSE	Automatic, Oligomerization	2003-01-03	100
1no4	2	A:32-71, B:32-71	FALSE	Automatic, Oligomerization	2003-01-15	100
1nyh	2	A:1278-1341, B:1278-1341	FALSE	Automatic, Oligomerization	2003-02-12	100
1ovr	4	A:3-18, A:44-29, B:19-4, B:29-44	TRUE	Automatic	2003-03-27	94.9
1ovu	4	A:5-19, A:43-29, B:17-3, B:29-43	TRUE	Automatic	2003-03-27	97.4
1p9i	2	A:4-29, B:4-29	FALSE	Automatic, Oligomerization	2003-05-12	0
1piq	3	A:2-26, B:2-26, C:2-26	FALSE	Automatic, Oligomerization	1998-09-25	96.8
1pl5	2	A:1285-1341, B:1285-1341	FALSE	Automatic, Oligomerization	2003-06-06	100
1qx8	4	A:8-46, C:46-8, B:8-46, D:46-8	TRUE	Antiparallel, Automatic, Oligomerization	2003-09-04	100
1rb6	3	A:2-26, B:2-26, C:26-2	TRUE	Automatic, Oligomerization	2003-11-01	96.9
1s9z	3	A:3-13, B:3-13, C:3-13	FALSE	Automatic, Oligomerization	2004-02-06	0
1sfc	4	A:32-81, B:202-251, C:28-77, D:149-198	FALSE	Automatic	1998-08-24	100
1skv	4	A:9-27, A:59-41, B:28-10, B:41-59	TRUE	Automatic	2004-03-05	100
1t3j	2	A:688-724, B:724-688	TRUE	Automatic, Oligomerization	2004-04-26	100
1t6f	2	A:2-33, B:2-33	FALSE	Automatic, Oligomerization	2004-05-06	100
1toh	4	A:476-493, B:493-476, C:493-476, D:476-493	TRUE	Antiparallel	1997-06-04	96.7
1txp	4	A:183-199, B:199-183, C:183-199, D:199-183	TRUE	Antiparallel	2004-07-06	100
1u9g	4	A:12-26, C:12-26, B:12-26, D:12-26	FALSE	Automatic, Oligomerization	2004-08-09	0
1u9h	4	A:2-19, C:2-19, B:2-19, D:2-19	FALSE	Automatic	2004-08-09	83.9
1uii	2	A:99-145, B:99-145	FALSE	Automatic, Oligomerization	2003-07-16	100
1unt	4	A:6-26, C:6-26, B:6-26, D:6-26	FALSE	Parallel, Automatic, Oligomerization	2003-09-15	96.9
1unu	4	A:5-30, C:5-30, B:5-30, D:5-30	FALSE	Parallel, Automatic, Oligomerization	2003-09-15	87.1
1unv	4	A:9-26, C:9-26, B:9-26, D:9-26	FALSE	Automatic, Oligomerization	2003-09-15	0
1unw	4	A:5-27, C:5-27, B:5-27, D:5-27	FALSE	Parallel, Automatic, Oligomerization	2003-09-15	96.9
1unx	4	A:5-26, C:5-26, B:5-26, D:5-26	FALSE	Parallel, Automatic, Oligomerization	2003-09-15	87.7
1uny	4	A:2-23, C:2-23, B:2-23, D:2-23	FALSE	Automatic	2003-09-15	96.5
1unz	4	A:5-26, C:5-26, B:5-26, D:5-26	FALSE	Parallel, Automatic, Oligomerization	2003-09-15	82.1
1uo0	4	A:5-26, C:5-26, B:5-26, D:5-26	FALSE	Parallel, Automatic, Oligomerization	2003-09-15	96.9
1uo1	4	A:5-29, C:5-29, B:5-29, D:5-29	FALSE	Parallel, Automatic, Oligomerization	2003-09-15	96.8
1uo2	4	A:5-29, C:5-29, B:5-29, D:5-29	FALSE	Parallel, Automatic, Oligomerization	2003-09-15	100
1uo3	4	A:12-29, C:12-29, B:12-29, D:12-29	FALSE	Parallel	2003-09-15	96.7
1uo4	4	A:12-29, C:12-29, B:12-29, D:12-29	FALSE	Automatic, Oligomerization	2003-09-15	96.8
1uo5	4	A:6-29, C:6-29, B:6-29, D:6-29	FALSE	Automatic, Oligomerization	2003-09-15	96.8
1urq	4	A:1055-1099, B:205-249, C:31-75, D:151-195	FALSE	Automatic	2003-10-31	100
1use	4	A:341-362, B:341-362, C:341-362, D:341-362	FALSE	Automatic	2003-11-21	100
1w5g	4	A:5-28, C:5-28, B:28-5, D:28-5	TRUE	Antiparallel	2004-08-06	96.9
1w5h	4	A:5-28, C:5-28, B:28-5, D:28-5	TRUE	Antiparallel, Automatic, Oligomerization	2004-08-06	80.6
1w5i	4	A:2-29, C:2-29, B:2-29, D:2-29	FALSE	Parallel, Automatic, Oligomerization	2004-08-07	100
1w5j	4	A:6-29, C:6-29, B:28-5, D:28-5	TRUE	Antiparallel, Automatic	2004-08-07	72.7
1w5k	4	A:6-29, C:6-29, B:28-5, D:28-5	TRUE	Antiparallel, Automatic	2004-08-07	81.8
1w5l	4	A:2-29, C:2-29, B:2-29, D:2-29	FALSE	Parallel, Automatic, Oligomerization	2004-08-07	93.8
1wt6	3	A:9-65, B:9-65, C:9-65	FALSE	Automatic	2004-11-16	100
1wu9	2	A:193-228, B:193-228	FALSE	Automatic	2004-12-02	100
1wyy	3	A:895-969, B:895-969, C:895-969	FALSE	Automatic	2005-02-18	88.7
1x8y	2	A:316-380, B:316-380	FALSE	Automatic, Oligomerization	2004-08-19	100
1y47	4	A:4-18, A:43-29, B:19-5, B:29-43	TRUE	Automatic	2004-11-30	82
1ybk	4	A:8-44, B:8-44, C:8-44, D:8-44	FALSE	Automatic	2004-12-21	100
1yzm	2	A:459-472, A:495-482	TRUE	Automatic	2005-02-28	100
1zik	2	A:2-26, B:2-26	FALSE	Automatic, Oligomerization	1996-10-30	96.7
1zil	2	A:2-26, B:2-26	FALSE	Automatic, Oligomerization	1996-10-30	96.7
1zim	3	A:5-26, B:5-26, C:5-26	FALSE	Automatic, Oligomerization	1996-10-30	96.9
1zv7	4	A:9-31, C:31-9, B:31-9, D:9-31	TRUE	Antiparallel, Automatic	2005-06-01	100
1zva	4	A:7-28, A:73-52, B:7-28, B:73-52	TRUE	Automatic	2005-06-01	100
1zvb	3	A:9-30, B:9-30, C:9-30	FALSE	Automatic, Oligomerization	2005-06-01	100
2akf	3	A:433-458, B:433-458, C:433-458	FALSE	Automatic, Oligomerization	2005-08-03	100
2b1f	4	A:8-28, B:25-5, C:8-28, D:25-5	TRUE	Antiparallel, Automatic	2005-09-15	84.6
2b22	4	A:5-29, B:29-5, C:5-29, D:29-5	TRUE	Antiparallel, Automatic, Oligomerization	2005-09-16	86.2
2ba2	3	A:27-83, B:127-183, C:227-283	FALSE	Automatic, Oligomerization	2005-10-13	100
2cce	4	A:5-29, C:5-29, B:5-29, D:5-29	FALSE	Parallel, Automatic, Oligomerization	2006-01-16	96.8
2ccf	4	A:5-28, C:5-28, B:28-5, D:28-5	TRUE	Antiparallel, Automatic, Oligomerization	2006-01-16	96.8
2ccn	4	A:5-28, C:5-28, B:28-5, D:28-5	TRUE	Antiparallel, Automatic, Oligomerization	2006-01-16	97
2efr	2	A:151-298, B:151-298	FALSE	Automatic, Oligomerization	2007-02-23	100
2fxm	2	A:852-957, B:852-957	FALSE	Automatic	2006-02-06	100
2gus	4	A:16-51, B:16-51, C:16-51, D:16-51	FALSE	Automatic	2006-05-01	100
2ic6	2	A:4-28, A:68-44	TRUE	Automatic	2006-09-12	97.2
2ijh	4	A:9-26, A:51-34, B:25-8, B:34-51	TRUE	Automatic	2006-09-29	100
2iji	4	A:8-26, A:52-34, B:26-8, B:34-52	TRUE	Automatic	2006-09-29	100
2ijj	4	A:9-25, A:51-35, B:24-8, B:35-51	TRUE	Automatic	2006-09-29	100
2nps	4	A:61-106, B:196-241, C:139-184, D:180-225	FALSE	Automatic	2006-10-30	100
2nrn	4	A:11-29, B:13-31, C:30-12, D:30-12	TRUE	Automatic	2006-11-02	84.2
2o1j	4	A:106-134, B:106-134, C:106-134, D:106-134	FALSE	Automatic, Oligomerization	2006-11-29	100
2o1k	4	A:99-134, C:99-134, B:99-134, D:99-134	FALSE	Parallel, Automatic, Oligomerization	2006-11-29	97.7
2o7h	3	A:5-30, B:5-30, C:5-30	FALSE	Automatic, Oligomerization	2006-12-11	92.7
2oqq	2	A:5-40, B:5-40	FALSE	Automatic, Oligomerization	2007-02-01	100
2ovc	4	A:5-29, B:5-29, C:5-29, D:5-29	FALSE	Parallel, Automatic, Oligomerization	2007-02-13	100
2pnv	3	A:490-522, B:490-522, C:490-522	FALSE	Automatic, Oligomerization	2007-04-25	100
2q5u	3	A:5-37, B:5-37, C:5-37	FALSE	Automatic, Oligomerization	2007-06-01	100
2q6q	2	A:69-121, B:69-121	FALSE	Automatic, Oligomerization	2007-06-05	100
2qa7	2	A:373-433, B:373-433	FALSE	Automatic	2007-06-14	100
2qdq	2	A:2501-2525, B:2525-2501	TRUE	Automatic, Oligomerization	2007-06-21	100
2qih	3	A:534-665, B:534-665, C:534-665	FALSE	Automatic	2007-07-04	100
2r2v	4	A:7-28, B:28-7, C:7-28, D:28-7	TRUE	Antiparallel, Automatic, Oligomerization	2007-08-27	69.7
2toh	4	A:476-493, B:493-476, C:493-476, D:476-493	TRUE	Antiparallel	1998-08-26	98.8
2w6a	2	A:435-480, B:435-480	FALSE	Automatic	2008-12-17	98.4
2wpq	3	A:453-544, B:453-544, C:453-544	FALSE	Automatic, Oligomerization	2009-08-09	100
2wpy	3	A:2-30, B:2-30, C:2-30	FALSE	Automatic, Oligomerization	2009-08-12	93.8
2wpz	3	A:2-30, B:2-30, C:2-30	FALSE	Automatic, Oligomerization	2009-08-12	90.7
2wq0	3	A:5-30, B:5-30, C:5-30	FALSE	Automatic, Oligomerization	2009-08-12	0
2wq1	3	A:2-30, B:2-30, C:2-30	FALSE	Automatic, Oligomerization	2009-08-12	78.1
2x6p	3	A:2-26, B:2-26, C:2-26	FALSE	Automatic, Oligomerization	2010-02-18	0
2x7r	2	A:635-663, B:567-539	TRUE	Automatic	2010-03-03	100
2xdj	3	A:4-64, B:4-64, C:4-64	FALSE	Automatic, Oligomerization	2010-05-04	98
2xg7	2	A:81-148, B:81-148	FALSE	Automatic, Oligomerization	2010-05-31	100
2xsn	4	A:506-523, B:523-506, C:506-523, D:523-506	TRUE	Antiparallel	2010-10-29	100
2xzr	3	A:365-467, B:365-467, C:365-467	FALSE	Automatic, Oligomerization	2010-11-28	100
2ymy	2	A:376-396, B:399-379	TRUE	Automatic	2012-10-10	100
2yy0	2	A:62-90, B:62-90	FALSE	Automatic	2007-04-27	100
2z5i	2	A:235-277, B:235-277	FALSE	Automatic, Oligomerization	2007-07-12	100
2zfc	3	A:9-48, B:9-48, C:9-48	FALSE	Automatic, Oligomerization	2007-12-29	75
2zta	2	A:2-30, B:2-30	FALSE	Automatic	1991-07-05	100
3a2a	2	A:228-263, B:228-263	FALSE	Automatic, Oligomerization	2009-05-08	100
3a7o	2	A:64-103, B:64-103	FALSE	Automatic, Oligomerization	2009-10-01	100
3a7p	2	A:64-127, B:64-127	FALSE	Automatic	2009-10-01	100
3b5n	4	A:28-74, B:198-244, C:442-488, D:595-641	FALSE	Automatic	2007-10-26	100
3bas	2	A:842-916, B:842-916	FALSE	Automatic, Oligomerization	2007-11-08	100
3bat	2	A:846-916, B:846-916	FALSE	Automatic, Oligomerization	2007-11-08	100
3bj4	4	A:588-620, C:588-620, B:588-620, D:588-620	FALSE	Parallel, Automatic, Oligomerization	2007-12-03	100
3ck4	4	A:4-28, B:3-27, C:31-7, D:31-7	TRUE	Automatic	2008-03-14	84.4
3crp	4	A:7-27, B:7-27, C:27-7, D:28-8	TRUE	Automatic	2008-04-07	84
3cve	4	A:325-350, B:325-350, C:350-325, D:350-325	TRUE	Antiparallel	2008-04-18	100
3e7k	4	A:7-52, B:52-7, C:7-52, D:52-7	TRUE	Automatic, Oligomerization	2008-08-18	100
3efg	3	A:12-54, B:12-54, C:12-54	FALSE	Automatic, Oligomerization	2008-09-08	100
3g1e	2	A:111-135, B:110-134	FALSE	Automatic, Oligomerization	2009-01-29	97.3
3g67	4	A:81-141, A:215-155, B:81-141, B:215-155	TRUE	Automatic	2009-02-06	100
3g6b	4	A:81-141, A:215-155, B:81-141, B:215-155	TRUE	Automatic	2009-02-06	100
3g9r	3	A:5-37, B:5-37, C:5-37	FALSE	Automatic	2009-02-13	100
3gjp	3	A:2-26, B:2-26, C:2-26	FALSE	Automatic, Oligomerization	2009-03-09	91.3
3h7x	3	A:305-349, B:305-349, C:305-349	FALSE	Automatic	2009-04-28	98.8
3h7z	3	A:305-342, B:305-342, C:305-342	FALSE	Automatic	2009-04-28	100
3hd7	4	A:32-82, B:201-251, C:25-75, D:145-195	FALSE	Automatic	2009-05-07	100
3he5	2	A:3-45, B:3-45	FALSE	Automatic	2009-05-07	50
3hfe	3	A:588-606, B:588-606, C:588-606	FALSE	Automatic, Oligomerization	2009-05-11	100
3hrn	3	A:839-874, B:839-874, C:839-874	FALSE	Automatic, Oligomerization	2009-06-09	100
3hro	3	A:839-867, B:839-867, C:839-867	FALSE	Automatic, Oligomerization	2009-06-09	100
3i00	2	A:373-440, B:373-440	FALSE	Automatic, Oligomerization	2009-06-24	99.4
3k7z	3	A:5-22, B:5-22, C:22-5	TRUE	Automatic, Oligomerization	2009-10-13	96.7
3lbw	4	A:26-44, B:26-44, C:26-44, D:26-44	FALSE	Automatic, Oligomerization	2010-01-08	0
3ljm	3	A:2-26, B:2-26, C:2-26	FALSE	Automatic, Oligomerization	2010-01-26	0
3lt7	3	A:-2-45, B:-2-45, C:-2-45	FALSE	Automatic	2010-02-15	100
3m06	3	A:268-303, B:268-303, C:268-303	FALSE	Automatic, Oligomerization	2010-03-02	100
3m48	2	A:9-25, B:10-26	FALSE	Automatic, Oligomerization	2010-03-10	89.7
3m9h	4	A:59-90, B:59-90, C:90-59, D:90-59	TRUE	Antiparallel, Automatic, Oligomerization	2010-03-22	100
3mqc	4	A:13-42, B:13-42, C:42-13, D:42-13	TRUE	Antiparallel	2010-04-27	100
3mtt	2	A:442-490, A:580-532	TRUE	Automatic	2010-04-30	100
3mxz	2	A:3-37, A:82-48	TRUE	Automatic	2010-05-08	99.1
3ni0	2	A:68-138, B:68-138	FALSE	Automatic, Oligomerization	2010-06-14	100
3pp5	3	A:17-63, B:17-63, C:17-63	FALSE	Automatic	2010-11-24	100
3q8t	2	A:175-261, B:261-175	TRUE	Automatic, Oligomerization	2011-01-07	100
3qh9	2	A:17-77, B:17-77	FALSE	Automatic, Oligomerization	2011-01-25	100
3r4a	4	A:6-24, B:6-24, C:6-24, D:6-24	FALSE	Automatic, Oligomerization	2011-03-17	0
3rk2	4	A:32-59, B:200-227, C:29-56, D:152-179	FALSE	Automatic	2011-04-17	100
3s0r	4	A:3-26, C:3-26, B:26-3, D:26-3	TRUE	Antiparallel	2011-05-13	0
3ssu	2	A:150-185, B:150-185	FALSE	Automatic	2011-07-08	100
3swf	3	A:5-48, B:5-48, C:5-48	FALSE	Automatic	2011-07-13	100
3swy	3	A:3-42, B:3-42, C:3-42	FALSE	Automatic, Oligomerization	2011-07-14	100
3te3	3	A:707-731, B:707-731, C:707-731	FALSE	Automatic	2011-08-11	100
3tq2	3	A:2-33, B:2-33, C:2-33	FALSE	Automatic, Oligomerization	2011-09-09	0
3tul	2	A:171-136, A:184-219	TRUE	Automatic	2011-09-16	93.8
3twe	4	A:6-22, C:6-22, B:22-6, D:23-7	TRUE	Antiparallel, Automatic, Oligomerization	2011-09-21	0
3tyy	2	A:317-381, B:317-381	FALSE	Automatic	2011-09-26	100
3u1a	2	A:4-73, B:5-74	FALSE	Automatic, Oligomerization	2011-09-29	100
3u1c	2	A:8-94, B:94-8	TRUE	Automatic, Oligomerization	2011-09-29	100
3u3b	4	A:15-27, A:51-39, A:61-73, A:99-87	TRUE	Automatic	2011-10-05	100
3u59	2	A:4-92, B:4-92	FALSE	Automatic, Oligomerization	2011-10-11	100
3u91	3	A:7-28, B:7-28, C:7-28	FALSE	Automatic, Oligomerization	2011-10-17	100
3uia	3	A:6-48, B:6-48, C:6-48	FALSE	Automatic, Oligomerization	2011-11-04	100
3v1a	2	A:4-17, A:40-27	TRUE	Automatic	2011-12-09	84.8
3v86	3	A:2-26, B:2-26, C:2-26	FALSE	Automatic, Oligomerization	2011-12-22	0
3vmx	2	A:224-259, B:224-259	FALSE	Automatic, Oligomerization	2011-12-19	100
3vn0	2	A:224-259, B:224-259	FALSE	Automatic, Oligomerization	2011-12-19	100
3vyi	3	A:224-259, B:224-259, C:224-259	FALSE	Automatic, Oligomerization	2012-09-25	100
3w8v	3	A:2-30, B:2-30, C:2-30	FALSE	Automatic, Oligomerization	2013-03-21	0
4a5x	3	A:48-38, A:62-72, B:184-194	TRUE	Automatic	2011-10-28	50
4b6x	2	A:158-178, A:208-188	TRUE	Automatic	2012-08-15	100
4bry	2	A:99-141, B:182-224	FALSE	Automatic	2013-06-06	100
4bwd	2	A:93-142, B:93-142	FALSE	Automatic, Oligomerization	2013-07-01	100
4bxt	4	A:175-190, B:175-190, C:175-190, D:175-190	FALSE	Parallel, Automatic	2013-07-15	0
4c1a	2	A:18-42, B:42-18	TRUE	Automatic, Oligomerization	2013-08-11	0
4c7n	2	A:3-45, B:4-46	FALSE	Automatic	2013-09-23	100
4cgb	3	A:15-50, B:15-50, C:15-50	FALSE	Automatic	2013-11-21	100
4cpc	4	A:116-201, B:192-107, C:114-199, D:192-107	TRUE	Automatic	2014-02-05	100
4cqi	2	A:30-57, A:92-65	TRUE	Automatic	2014-02-17	100
4dme	3	A:2-30, B:2-30, C:2-30	FALSE	Automatic, Oligomerization	2012-02-07	100
4do2	4	A:9-25, A:51-35, B:24-8, B:35-51	TRUE	Automatic	2012-02-09	100
4dzk	3	A:3-27, B:3-27, C:3-27	FALSE	Automatic, Oligomerization	2012-03-01	0
4e61	2	A:6-59, B:6-59	FALSE	Automatic	2012-03-15	85.3
4fi5	2	A:3-26, A:66-43	TRUE	Automatic	2012-06-07	100
4gdo	2	A:1392-1416, B:1416-1392	TRUE	Automatic, Oligomerization	2012-08-01	100
4h22	2	A:171-241, B:171-241	FALSE	Automatic, Oligomerization	2012-09-11	100
4h7r	4	A:3-27, B:3-27, C:3-27, D:3-27	FALSE	Parallel, Automatic, Oligomerization	2012-09-20	0
4hlr	3	A:7-28, B:7-28, C:7-28	FALSE	Automatic, Oligomerization	2012-10-17	100
4hwd	3	A:143-158, A:187-172, A:202-217	TRUE	Automatic	2012-11-07	100
4ilo	2	A:11-81, A:163-93	TRUE	Automatic	2012-12-31	100
4j4a	3	A:4-18, B:4-18, C:4-18	FALSE	Automatic, Oligomerization	2013-02-06	0
4jnu	4	A:460-482, B:460-482, C:483-461, D:482-460	TRUE	Automatic, Oligomerization	2013-03-15	100
4jzl	2	A:174-226, B:174-226	FALSE	Automatic, Oligomerization	2013-04-03	100
4l0n	2	A:479-448, B:448-479	TRUE	Automatic, Oligomerization	2013-05-31	100
4l9u	2	A:748-779, B:748-779	FALSE	Automatic	2013-06-18	100
4mal	3	A:873-883, A:902-892, A:907-917	TRUE	Automatic	2013-08-16	100
4mh6	2	A:-5-48, A:132-79	TRUE	Automatic	2013-08-29	100
4mod	3	A:997-1036, B:997-1036, C:997-1036	FALSE	Automatic	2013-09-12	66.1
4n21	3	A:233-307, B:233-307, C:233-307	FALSE	Automatic	2013-10-04	100
4nj0	2	A:2-26, B:2-26	FALSE	Automatic, Oligomerization	2013-11-08	96.9
4nj1	2	A:2-26, B:2-26	FALSE	Automatic, Oligomerization	2013-11-08	93.7
4nj2	2	A:2-30, B:2-30	FALSE	Automatic, Oligomerization	2013-11-08	90.9
4njl	3	A:987-1061, B:987-1061, C:987-1061	FALSE	Automatic	2013-11-10	100
4nr2	2	A:444-475, B:475-444	TRUE	Automatic, Oligomerization	2013-11-26	100
4oh8	2	A:15-46, B:43-12	TRUE	Automatic	2014-01-17	100
4owi	2	A:2-26, B:2-26	FALSE	Automatic, Oligomerization	2014-02-02	83.3
4pas	2	A:771-799, B:788-816	FALSE	Automatic	2014-04-10	100
4pxj	2	A:437-481, B:481-437	TRUE	Automatic, Oligomerization	2014-03-24	100
4qkw	3	A:28-115, B:28-115, C:28-115	FALSE	Automatic, Oligomerization	2014-06-10	100
4r0r	3	A:533-575, B:533-575, C:533-575	FALSE	Automatic	2014-08-01	100
4r4l	2	A:11-42, B:11-42	FALSE	Automatic, Oligomerization	2014-08-19	100
4r4m	2	A:11-42, B:11-42	FALSE	Automatic, Oligomerization	2014-08-19	97.9
4r61	3	A:13-48, A:99-64, A:124-159	TRUE	Automatic	2014-08-22	90.9
4rfx	2	A:436-527, B:436-527	FALSE	Automatic, Oligomerization	2014-09-29	100
4tql	3	A:23-73, A:140-90, A:179-229	TRUE	Automatic	2014-06-11	99.1
4u5t	2	A:5-33, B:5-33	FALSE	Automatic, Oligomerization	2014-07-25	94.1
4w7z	4	A:181-218, B:217-180, C:219-182, D:180-217	TRUE	Automatic	2014-08-22	100
4w80	4	A:180-217, B:217-180, C:219-182, D:182-219	TRUE	Automatic, Oligomerization	2014-08-22	100
4whe	2	A:29-77, A:135-87	TRUE	Automatic	2014-09-22	97.9
4xyp	3	A:312-354, B:312-354, C:312-354	FALSE	Automatic	2015-02-02	100
4ypc	3	A:175-234, B:175-234, C:175-234	FALSE	Automatic, Oligomerization	2015-03-12	100
4zey	3	A:8-21, A:41-28, A:58-71	TRUE	Automatic	2015-04-20	100
4zqa	2	A:10-61, B:61-10	TRUE	Automatic	2015-05-08	100
4zxq	3	A:42-136, B:42-136, C:42-136	FALSE	Automatic, Oligomerization	2015-05-20	100
5ajs	2	A:257-306, B:257-306	FALSE	Automatic, Oligomerization	2015-02-27	100
5aps	3	A:8-64, B:8-64, C:8-64	FALSE	Automatic, Oligomerization	2015-09-17	100
5c9n	2	A:73-115, B:73-115	FALSE	Automatic, Oligomerization	2015-06-28	100
5d3a	2	A:5-73, B:76-8	TRUE	Automatic, Oligomerization	2015-08-06	100
5d5y	4	A:164-205, C:164-205, B:165-206, D:165-206	FALSE	Automatic, Oligomerization	2015-08-11	100
5d5z	3	A:164-206, B:164-206, C:164-206	FALSE	Automatic, Oligomerization	2015-08-11	100
5d60	4	A:163-213, B:163-213, C:163-213, D:163-213	FALSE	Parallel, Automatic, Oligomerization	2015-08-11	100
5djn	2	A:368-431, B:368-431	FALSE	Automatic	2015-09-02	100
5ep6	2	A:223-243, B:690-710	FALSE	Automatic	2015-11-11	100
5et3	4	A:3-26, C:3-26, B:26-3, D:26-3	TRUE	Automatic, Oligomerization	2015-11-17	0
5fcn	2	A:14-52, B:14-52	FALSE	Automatic, Oligomerization	2015-12-15	100
5fd7	2	A:19-52, A:96-63	TRUE	Automatic	2015-12-15	100
5fv8	2	A:3-31, B:3-31	FALSE	Automatic	2016-02-03	48.4
5h1x	3	A:371-399, B:371-399, C:371-399	FALSE	Automatic, Oligomerization	2016-10-12	100
5hhe	2	A:177-263, B:263-177	TRUE	Automatic, Oligomerization	2016-01-10	100
5i4z	2	A:49-87, B:49-87	FALSE	Automatic, Oligomerization	2016-02-13	100
5j0k	4	A:6-32, A:69-43, B:6-32, B:69-43	TRUE	Automatic	2016-03-28	100
5j10	4	A:6-33, A:70-43, B:6-33, B:70-43	TRUE	Automatic	2016-03-28	100
5jge	3	A:163-176, B:163-176, C:14-1	TRUE	Automatic	2016-04-20	32.1
5jv3	2	A:12-47, B:12-47	FALSE	Automatic	2016-05-10	97.7
5jvm	2	A:7-53, B:7-53	FALSE	Automatic, Oligomerization	2016-05-11	100
5jx1	2	A:6-45, B:6-45	FALSE	Automatic	2016-05-12	91.4
5jxc	3	A:1199-1270, B:1199-1270, C:1199-1270	FALSE	Automatic	2016-05-13	100
5k7b	2	A:162-242, B:242-162	TRUE	Automatic, Oligomerization	2016-05-25	100
5k92	3	A:2-26, B:2-26, C:2-26	FALSE	Automatic, Oligomerization	2016-05-31	0
5k9l	2	A:162-242, B:242-162	TRUE	Automatic, Oligomerization	2016-06-01	100
5kb1	3	A:2-33, B:2-33, C:2-33	FALSE	Automatic, Oligomerization	2016-06-02	0
5kht	2	A:1-42, B:2-43	FALSE	Automatic, Oligomerization	2016-06-15	68.8
5kkv	3	A:5-30, B:5-30, C:5-30	FALSE	Automatic, Oligomerization	2016-06-22	100
5lhw	2	A:729-746, B:746-729	TRUE	Automatic, Oligomerization	2016-07-13	100
5los	2	A:21-50, A:97-68	TRUE	Automatic	2016-08-09	100
5m97	2	A:7-45, B:8-46	FALSE	Automatic, Oligomerization	2016-10-31	100
5nfd	2	A:16-35, A:67-48	TRUE	Automatic	2017-03-13	93.8
5ng4	2	A:3-45, B:3-45	FALSE	Automatic	2017-03-16	100
5oi7	2	A:576-649, B:576-649	FALSE	Automatic, Oligomerization	2017-07-18	100
5oix	4	A:172-190, B:172-190, C:172-190, D:172-190	FALSE	Automatic	2017-07-19	50
5oiy	4	A:172-187, B:172-187, C:172-187, D:172-187	FALSE	Automatic, Oligomerization	2017-07-19	25
5omd	2	A:75-125, B:75-125	FALSE	Automatic	2017-07-28	100
5to5	2	A:25-138, B:25-138	FALSE	Automatic	2016-10-16	100
5toh	3	A:21-46, B:21-46, C:21-46	FALSE	Automatic	2016-10-17	100
5uxt	3	A:2-26, B:2-26, C:2-26	FALSE	Automatic	2017-02-23	0
5vjt	4	A:8-40, A:91-59, A:109-141, A:190-158	TRUE	Automatic	2017-04-19	100
5vju	4	A:9-39, A:91-61, A:109-139, A:188-158	TRUE	Automatic	2017-04-19	100
5vr2	2	A:124-166, B:124-166	FALSE	Automatic, Oligomerization	2017-05-10	100
5vr3	2	A:47-62, A:97-82	TRUE	Automatic	2017-05-10	96.8
5wlj	4	A:5-21, C:5-21, B:20-4, D:20-4	TRUE	Automatic, Oligomerization	2017-07-27	0
5wlk	4	A:5-20, C:5-20, B:20-5, D:20-5	TRUE	Automatic, Oligomerization	2017-07-27	0
5wll	4	A:5-20, C:5-20, B:20-5, D:20-5	TRUE	Automatic, Oligomerization	2017-07-27	0
5wlm	4	A:5-20, C:5-20, B:20-5, D:20-5	TRUE	Automatic, Oligomerization	2017-07-27	0
5y2e	4	A:96-133, B:96-133, C:132-95, D:132-95	TRUE	Automatic, Oligomerization	2017-07-25	97.8
5y2h	4	A:95-133, B:95-133, C:133-95, D:133-95	TRUE	Automatic, Oligomerization	2017-07-25	100
5y2j	4	A:99-121, B:109-131, C:117-95, D:132-110	TRUE	Automatic	2017-07-26	100
5yr0	2	A:178-217, B:232-271	FALSE	Automatic	2017-11-08	98.9
6ahx	4	A:22-39, A:66-49, B:39-22, B:49-66	TRUE	Automatic	2018-08-21	100
6akm	4	A:5-39, C:5-39, B:165-199, D:165-199	FALSE	Automatic	2018-09-02	100
6aoz	2	A:73-136, B:73-136	FALSE	Automatic, Oligomerization	2017-08-16	100
6b87	4	A:9-47, A:95-57, B:9-47, B:95-57	TRUE	Automatic	2017-10-05	100
6bn1	2	A:614-651, B:597-560	TRUE	Automatic	2017-11-15	100
6c52	4	A:2-18, B:19-3, C:3-19, D:19-3	TRUE	Automatic, Oligomerization	2018-01-13	0
6d42	4	A:378-410, B:378-410, C:378-410, D:378-410	FALSE	Automatic, Oligomerization	2018-04-17	100
6dm9	2	A:12-70, B:144-86	TRUE	Automatic	2018-06-04	100
6ds9	3	A:8-25, A:55-38, A:70-87	TRUE	Automatic	2018-06-13	100
6eb9	4	A:40-104, B:40-104, C:40-104, D:40-104	FALSE	Automatic, Oligomerization	2018-08-06	97.1
6egc	4	A:6-32, A:69-43, A:83-109, A:146-120	TRUE	Automatic	2018-08-19	97.4
6egp	3	A:2-33, B:2-33, C:2-33	FALSE	Automatic, Oligomerization	2018-08-20	0
6ewy	2	A:49-116, A:222-155	TRUE	Automatic	2017-11-07	100
6f63	4	A:686-760, B:752-678, C:686-760, D:751-677	TRUE	Automatic	2017-12-04	100
6f64	4	A:678-748, B:759-689, C:678-748, D:759-689	TRUE	Automatic	2017-12-04	100
6fue	3	A:4-35, B:4-35, C:4-35	FALSE	Automatic, Oligomerization	2018-02-26	100
6gaj	3	A:31-147, B:31-147, C:31-147	FALSE	Automatic, Oligomerization	2018-04-11	100
6gao	3	A:31-175, B:31-175, C:31-175	FALSE	Automatic	2018-04-11	100
6gap	3	A:28-165, B:28-165, C:28-165	FALSE	Automatic	2018-04-11	100
6ign	2	A:460-547, B:547-460	TRUE	Automatic, Oligomerization	2018-09-25	100
6igv	2	A:460-551, B:551-460	TRUE	Automatic, Oligomerization	2018-09-26	100
6inr	2	A:24-43, A:76-57	TRUE	Automatic	2018-10-26	100
6jfv	2	A:331-415, B:386-470	FALSE	Automatic	2019-02-12	100
6l5h	2	A:1110-1184, B:1110-1184	FALSE	Automatic, Oligomerization	2019-10-23	100
6lvn	4	A:9-30, C:30-9, B:30-9, D:9-30	TRUE	Automatic	2020-02-04	100
6lxt	3	A:916-987, B:916-987, C:916-987	FALSE	Automatic	2020-02-11	94.3
6mcd	3	A:2-33, B:2-33, C:2-33	FALSE	Automatic, Oligomerization	2018-08-31	0
6mi3	2	A:23-139, B:23-139	FALSE	Automatic	2018-09-19	100
6mjh	4	A:31-44, B:31-44, C:31-44, D:31-44	FALSE	Automatic, Oligomerization	2018-09-20	100
6nv1	4	A:26-44, B:26-44, C:26-44, D:26-44	FALSE	Automatic, Oligomerization	2019-02-04	100
6o2f	2	A:2-30, B:2-30	FALSE	Automatic, Oligomerization	2019-02-22	96.8
6osd	3	A:2-26, B:2-26, C:2-26	FALSE	Automatic, Oligomerization	2019-05-01	0
6otn	2	A:17-72, B:18-73	FALSE	Automatic, Oligomerization	2019-05-03	100
6ovs	3	A:2-26, B:2-26, C:2-26	FALSE	Automatic, Oligomerization	2019-05-08	0
6owd	2	A:2-26, B:2-26	FALSE	Automatic, Oligomerization	2019-05-09	0
6q1w	3	A:2-26, B:2-26, C:2-26	FALSE	Automatic, Oligomerization	2019-08-06	0
6q25	3	A:2-26, B:2-26, C:2-26	FALSE	Automatic, Oligomerization	2019-08-06	0
6q5h	4	A:3-18, C:18-3, B:3-18, D:18-3	TRUE	Automatic	2018-12-09	0
6q5o	4	A:3-26, B:3-26, C:26-3, D:26-3	TRUE	Automatic, Oligomerization	2018-12-09	0
6q5q	4	A:3-25, B:3-25, C:25-3, D:25-3	TRUE	Automatic, Oligomerization	2018-12-09	0
6q5r	4	A:6-26, B:6-26, C:23-3, D:23-3	TRUE	Automatic	2018-12-09	0
6q5s	4	A:3-26, B:3-26, C:26-3, D:26-3	TRUE	Automatic	2018-12-09	0
6qp4	3	A:337-439, B:337-439, C:337-439	FALSE	Automatic	2019-02-13	100
6r2f	2	A:62-111, B:106-57	TRUE	Automatic	2019-03-17	100
6r2g	3	A:13-48, A:99-64, A:124-159	TRUE	Automatic	2019-03-17	93.2
6snz	2	A:77-214, B:77-214	FALSE	Automatic, Oligomerization	2019-08-28	100
6u47	3	A:2-26, B:2-26, C:2-26	FALSE	Automatic, Oligomerization	2019-08-23	0
6ucm	2	A:180-209, B:209-180	TRUE	Automatic	2019-09-16	99
6us8	4	A:26-44, B:26-44, C:26-44, D:26-44	FALSE	Automatic, Oligomerization	2019-10-25	100
6v4y	3	A:2-26, B:2-26, C:2-26	FALSE	Automatic, Oligomerization	2019-12-02	0
6v50	3	A:2-26, B:2-26, C:2-26	FALSE	Automatic, Oligomerization	2019-12-02	0
6v5g	3	A:2-26, B:2-26, C:2-26	FALSE	Automatic, Oligomerization	2019-12-04	0
6v5i	3	A:2-26, B:2-26, C:2-26	FALSE	Automatic, Oligomerization	2019-12-04	0
6v5j	3	A:2-26, B:2-26, C:2-26	FALSE	Automatic, Oligomerization	2019-12-04	0
6vzf	2	A:710-769, B:710-769	FALSE	Automatic, Oligomerization	2020-02-28	100
6w6x	4	A:9-26, A:52-35, A:75-92, A:118-101	TRUE	Automatic	2020-03-18	100
6w70	4	A:9-26, A:52-35, A:75-92, A:118-101	TRUE	Automatic	2020-03-18	100
6wa0	3	A:7-24, B:7-24, C:26-9	TRUE	Automatic	2020-03-24	0
6wb3	2	A:453-469, B:469-453	TRUE	Automatic, Oligomerization	2020-03-26	90
6wcu	2	A:341-366, B:341-366	FALSE	Automatic, Oligomerization	2020-03-31	96.7
6wko	3	A:498-549, B:498-549, C:498-549	FALSE	Automatic, Oligomerization	2020-04-16	100
6wsm	2	A:352-393, B:393-352	TRUE	Automatic	2020-05-01	100
6wvw	4	A:29-81, B:199-251, C:25-77, D:147-199	FALSE	Automatic	2020-05-07	100
6xnm	3	A:2-23, B:2-23, C:2-23	FALSE	Automatic	2020-07-03	96.7
6xxz	4	A:3-28, C:3-28, B:3-28, D:3-28	FALSE	Automatic, Oligomerization	2020-01-29	0
6xy0	4	A:3-28, B:3-28, C:3-28, D:3-28	FALSE	Automatic, Oligomerization	2020-01-29	0
6xy1	4	A:3-24, B:3-24, C:3-24, D:3-24	FALSE	Automatic, Oligomerization	2020-01-29	0
6yf5	2	A:35-84, B:35-84	FALSE	Automatic, Oligomerization	2020-03-26	100
6yip	2	A:607-661, B:607-661	FALSE	Automatic	2020-04-01	100
6yjd	2	A:309-376, B:309-376	FALSE	Automatic, Oligomerization	2020-04-03	100
6ytu	2	A:102-125, B:125-102	TRUE	Automatic, Oligomerization	2020-04-24	100
6z0c	4	A:10-40, A:91-61, A:111-141, A:188-158	TRUE	Automatic	2020-05-08	100
6zpj	2	A:184-245, B:184-245	FALSE	Automatic	2020-07-08	100
6zpm	2	A:121-191, B:121-191	FALSE	Automatic, Oligomerization	2020-07-08	99.5
7bgf	2	A:35-134, B:35-134	FALSE	Automatic	2021-01-07	100
7bji	2	A:73-140, B:73-140	FALSE	Automatic	2021-01-14	100
7bjn	2	A:282-316, B:313-279	TRUE	Automatic	2021-01-14	100
7c53	3	A:913-966, B:913-966, C:913-966	FALSE	Automatic	2020-05-19	87.9
7jh6	4	A:9-37, A:82-54, A:94-122, A:170-142	TRUE	Automatic	2020-07-20	100
7nna	2	A:69-128, A:215-156	TRUE	Automatic	2021-02-24	100
7o39	2	A:26-51, B:26-51	FALSE	Automatic, Oligomerization	2021-04-01	100
